# A homing rescue gene drive with multiplexed gRNAs reaches high frequency in cage populations but generates functional resistance

**DOI:** 10.1101/2023.11.29.569221

**Authors:** Jingheng Chen, Shibo Hou, Ruobing Feng, Xuejiao Xu, Nan Liang, Jackson Champer

## Abstract

CRISPR homing gene drive is a potent technology with considerable potential for managing populations of medically and agriculturally significant insects. It induces a bias in the inheritance of the drive allele in progeny, rapidly spreading desired genes throughout the population. Homing drives operate by Cas9 cleavage followed by homology-directed repair, copying the drive allele to the wild-type chromosome. However, resistance alleles formed by end-joining repair pose a significant obstacle to the spread of the drive. To address this challenge, we created a homing drive targeting the essential but haplosufficient *hairy* gene. Our strategy involves spreading the drive construct through the homing process, eliminating nonfunctional resistance, which are recessive lethal, while rescuing drive-carrying individuals with a recoded version of *hairy*. This strategy eliminates resistance more slowly than a previous strategy targeting haplolethal genes, but it may be easier to construct in non-model organisms. Our drive inheritance rate was moderate, and multigenerational cage studies showed quick drive spread to 96-97% of the population. However, the drive failed to reach the whole population due to the formation of functional resistance alleles, despite use of four gRNAs, a strategy that previously was successful at preventing functional resistance. Sequencing showed that these alleles had a large deletion and must have utilized an alternate start codon. The resistance allele had a modest fitness advantage over the drive in a cage study, which could prevent long-term persistence of the drive, especially if cargo genes had an additional fitness cost. Thus, revised design strategies targeting more essential regions of a target gene may often be necessary to avoid such functional resistance, even when using multiplexed gRNAs.
