## Supplemental Data for "A homing rescue gene drive with multiplexed gRNAs reaches high frequency in cage populations but generates functional resistance"

### Sheet: Data Set S1
Data Set S1 Homing Rescue Drive Crosses
♀ = female			D = drive allele					Phenotype	Genotypes		Binomial exact test is used for statistical comparisons *p<0.05, **p<0.01, ***p<0.001,
♂ = male			r1 = resistance allele, preserves target gene function					R	D/D, D/WT		SEM = standard error of the mean
R = DsRed phenotype (drive)			r2 = resistance allele, disrupts target gene function					WT	WT/WT
WT = wild type			+ = wild type allele
Progency of D/+ females with one copy of Cas9 (from crosses between D/D males and Cas9 homozygote females) and +/+ males															Totals for all flies pooled
Vial#	R♂	R♀	WT♂	WT♀	Total										Rate	SEM					p-value	Comparison
#1	25	41	11	9	86										0.686228	0.0160583	Drive Inheritance				p<0.0001****	Drive inheritance compared to Mendelian expectation
#2	19	21	15	20	75										0.372455	0.0321165	Drive Conversion Rate
#3	37	28	20	18	103
#4	24	33	11	15	83										Alternate Analysis (linear regression with binomial model)
#5	3	2	2	1	8										Rate	Standard error of the mean
#6	3	1	1	2	7										0.696	0.0304	Drive Inheritance
#7	26	47	9	6	88
#8	24	33	6	6	69
#9	24	32	14	14	84
#10	7	9	1	2	19
#11	39	40	22	20	121
#12	27	28	19	18	92
total	258	315	131	131	835
Progency of D/+ males with one copy of Cas9 (from crosses between D/D males and Cas9 homozygote females) and +/+ females															Totals for all flies pooled
Vial#	R♂	R♀	WT♂	WT♀	Total										Rate	SEM					p-value	Comparison
#1	47	46	28	27	148										0.678542	0.013443	Drive Inheritance				p<0.0001****	Drive inheritance compared to Mendelian expectation
#2	59	46	17	15	137										0.357084	0.026886	Drive Conversion Rate
#3	39	36	20	15	110
#4	38	33	23	17	111										Alternate Analysis (linear regression with binomial model)
#5	41	37	16	24	118										Rate	Standard error of the mean
#6	6	11	3	1	21										0.679	0.0134	Drive Inheritance
#7	37	33	21	16	107
#8	47	37	17	24	125
#9	64	54	23	30	171
#10	10	17	4	7	38
#11	41	40	22	18	121
total	429	390	194	194	1207

### Sheet: Data Set S2
Data Set S2 Drive Cage Experiments
Glossary		D = drive allele					Phenotype	Genotypes (at drive site)
R = DsRed phenotype		r2 = resistance allele, disrupts target gene function					R	D/D, D/+, D/r1, D/r2
WT = wild-type phenotype		+ = wild type allele					WT	+/+, r1/+, r2/+, r1/r1, r1/r2, r2/r2
Cage A (homing drive released into Cas9 background)
Generation	R	WT	Total	Fraction Red
0	285	224	509	0.559921
1	2141	976	3117	0.686878
2	934	311	1245	0.750201
3	860	207	1067	0.805998
4	1573	115	1688	0.931872
5	1920	61	1981	0.969207
6	2193	65	2258	0.971213
7	4180	136	4316	0.968489
8	2552	155	2707	0.942741
9	1189	80	1269	0.936958
10	510	53	563	0.905861
Cage B (homing drive released into Cas9 background)
Generation	R	WT	Total	Fraction Red
0	184	310	494	0.37247
1	1497	1630	3127	0.478734
2	927	727	1654	0.560459
3	1173	689	1862	0.629968
4	1279	466	1745	0.732951
5	1200	227	1427	0.840925
6	1480	150	1630	0.907975
7	2342	141	2483	0.943214
8	1003	59	1062	0.944444
9	1781	100	1881	0.946837
10	1661	61	1722	0.964576

### Sheet: Data Set S3
Data Set S3 Resistance Cage Experiment
Glossary		D = drive allele					Phenotype	Genotypes (at drive site)
R = DsRed phenotype		r2 = resistance allele, disrupts target gene function					R	D/D, D/+, D/r2
WT = wild-type phenotype		+ = wild type allele					WT	+/+, r1/+, r2/+, r1/r1, r1/r2, r2/r2
Cage C (homing drive released into resistance background)
Generation	R	WT	Total	Fraction Red
0				100% (all drive heterozygotes)
1	1533	375	1908	0.803459
2	1424	323	1747	0.815112
3	979	216	1195	0.819247
4	1642	344	1986	0.826788
5	1797	428	2225	0.80764
6	1061	288	1349	0.786509
7	1356	432	1788	0.758389
8	1821	736	2557	0.712163
9	1946	806	2752	0.707122
10	2199	1002	3201	0.686973
11	2711	1443	4154	0.652624
12	880	563	1443	0.609841
13	1930	1057	2987	0.646133

### Sheet: Data Set S4
Data Set S4 Most Common Alleles from Deep Sequencing		Table shows all alleles representing a proportion of at least 0.5% in at least one sample
		Cage A Generation 16		Cage B Generation 16		Cage D Generation 2		Cage D Generation 6		Cage D Generation 10
Sequence	Note	Count	Proportion	Count	Proportion	Count	Proportion	Count	Proportion	Count	Proportion
GAGTTATTCTAAAAAAAGCAAAAAAGCAGTGAACTTATATTGCAAAGAGCAGCAAATTCAGATTTGCTGCCAAGTGAAAACCAAACTGTGCCTCAAACTCAACAAACAATATCTGACCGAAATGGTTACCGGCGTAACAGCAGCCAACATGACCAACGTTCTGGGCACCGCCGTTGTGCCGGCCCAGCTCAAGGAGACGCCGCTCAAAAGTGACCGTCGGGTAAGTTTCTTTCGAGAAAA	wild-type	192459	0.427673	202270	0.472777	335081	0.672832	271099	0.652626	219344	0.772431
GAGTTATTCTAAAAAAAGCAAAAAAGCAGTGAACTTATATTGCAAAGAGCAGCAAATTCAGATTTGCTGCCAAGTGAAAACCAAACTGTTACCGGCGTAACAGCAGCCAACATGACCAACGTTCTGGGCACCGCCGGCCCAGCTCAAGGAGACGCCGCTTACCGTCGGGTAAGTTTCTTTCGAGAAAA	in-frame, alternate start codon	64382	0.143067	50743	0.118604	19867	0.0398923	17545	0.0422367	3931	0.0138432
GAGTTATTCTAAAAAAAGCAAAAAAGCAGTGAACTTATATTGCAAAGAGCAGCAAATTCAGATTTGCTGCCAAGTGAAAACCAAACTGTTACCGGCGTAACAGCAGCCAACATGACCGGCCCAGCTCAAGGAGACGCCGCTTACCGTCGGGTAAGTTTCTTTCGAGAAAA	in-frame, alternate start codon	24039	0.0534183	20966	0.049005	7805	0.0156722	7099	0.0170897	1288	0.00453575
GAGTTATTCTAAAAAAAGCAAAAAAGCAGTGAACTTATATTGCAAAGAGCAGCAAATTCAGATTTGCTGCCAAGTGAAAACCAAACTGTTACCGGCGTAACAGCAGCCAACATGACCAACCGCCGCACCGCCGGCCCAGCTCAAGGAGACGCCGCTTACCGTCGGGTAAGTTTCTTTCGAGAAAA	in-frame, alternate start codon	16884	0.0375188	14501	0.033894	5178	0.0103973	5470	0.0131681	1071	0.00377158
GAGTTATTCTAAAAAAAGCAAAAAAGCAGTGAACTTATATTGCAAAGAGCAGCAAATTCAGATTTGCTGCCAAGTGAAAACCAAACTGTTACCGGCGTAACAGCAGCCAACATGACCAACCTGGGCACCGCCGGCCCAGCTCAAGGAGACGCCGCTTACCGTCGGGTAAGTTTCTTTCGAGAAAA	in-frame, alternate start codon	16275	0.0361655	15099	0.0352917	4819	0.0096764	4836	0.0116419	1184	0.00416951
GAGTTATTCTAAAAAAAGCAAAAAAGCAGTGAACTTATATTGCAAAGAGCAGCAAATTCAGATTTGCTGCCAAGTGAAAACCAAACTGTTACCGGCGTAACAGCAGCCAACATGACCAACGTTCTGGGCACCGCCGTTGTGCCGGCCCAGCTCAAGGAGACGCCGCTCAAAAGTGACCGTCGGGTAAGTTTCTTTCGAGAAAA	in-frame, alternate start codon	11221	0.0249348	10167	0.0237639	6392	0.0128349	5270	0.0126867	1275	0.00448997
GAGTTATTCTAAAAAAAGCAAAAAAGCAGTGAACTTATATTGCAAAGAGCAGCAAATTCAGATTTGCTGCCAAGTGAAAACCAAACTGTGCCTCAAACTCAACAAACAATATCTGACCGAAATGGTTACCGGCGTAACAGCAGCCAACATGACCAACGTTCTGGGCACCGCCGGCCCAGCTCAAGGAGACGCCGCTTACCGTCGGGTAAGTTTCTTTCGAGAAAA	in-frame	9336	0.020746	8569	0.0200288	5605	0.0112547	4639	0.0111676	981	0.00345464
GAGTTATTCTAAAAAAAGCAAAAAAGCAGTGAACTTATATTGCAAAGAGCAGCAAATTCAGATTTGCTGCCAAGTGAAAACCAAACTGTGCCTCAAACTCAACAAACAATATCTGACCGAAATGGTTACCGGCGTAACAGCAGCCAACATGACCAACGTTCTGGGCACCGCCGTTGTGCCGGCCCAGCTCAAGGAGACGCCGCTTACCGTCGGGTAAGTTTCTTTCGAGAAAA	frameshift	5404	0.0120085	5280	0.0123412	3423	0.00687327	2947	0.00709442	600	0.00211293
AGTCCGAAAGTGAAACCACCAAGTGAACTCCAGTCACCAGAACCTCTAGTTCCCCGACAGT	missing whole exon	5125	0.0113885	0	0	0	0	0	0	0	0
GAGTTATTCTAAAAAAAGCAAAAAAGCAGTGAACTTATATTGCAAAGAGCAGCAAATTCAGATTTGCTGCCAAGTGAAAACCAAACCCAGCTCAAGGAGACGCCGCTCAAAAGTGACGGTAAGTTTCTTTCGAGAAAA	no start codon	4749	0.010553	4287	0.0100202	6122	0.0122928	8139	0.0195933	339	0.0011938
GAGTTATTCTAAAAAAAGCAAAAAAGCAGTGAACTTATATTGCAAAGAGCAGCAAATTCAGATTTGCTGCCAAGTGAAAACCAAACTGTTACCGGCGTAACAGCAGCCAACATGACCAACGTTCTGGGCACCGCCGGCCCAGCTCAAGGAGACGCCGCTCAAAAGTGACCGTCGGGTAAGTTTCTTTCGAGAAAA	frameshift	3753	0.00833974	3498	0.00817607	x	<0.0001	x	<0.0001	x	<0.0001
GAGTTATTCTAAAAAAAGCAAAAAAGCAGTGAACTTATATTGCAAAGAGCAGCAAATTCAGATTTGCTGCCAAGTGAAAACCAAACTGTTACCGGCGTAACAGCAGCCAACATGACCAACGGGCACCGCCGGCCCAGCTCAAGGAGACGCCGCTTACCGTCGGGTAAGTTTCTTTCGAGAAAA	frameshift	2678	0.00595093	x	<0.0001	x	<0.0001	x	<0.0001	172	0.000605706
GAGTTATTCTAAAAAAAGCAAAAAAGCAGTGAACTTATATTGCAAAGAGCAGCAAATTCAGATTTGCTGCCAAGTGAAAACCAAACCCAGCTCAAGGAGACGCCGCTCAAAAGTGACCGTCGGGTAAGTTTCTTTCGAGAAAA	no start codon	1102	0.00244881	1165	0.00272302	2057	0.00413039	2632	0.00633611	128	0.000450758
GAGTTATTCTAAAAAAAGCAAAAAAGCAGTGAACTTATATTGCAAAGAGCAGCAAATTCAGATTTGCTGCCAAGTGAAAACCAAACTGTGCCTCAAACTCAACAAACAATATCTGACCGAAATGGTTACCGGCGTAACAGCAGCCAACATGACCAACGTTCTGGGCACCGCCGTTGTGCCGGCCCAGCTCAAGGAGACGCCGCTAAAAAGTGACCGTCGGGTAAGTTTCTTTCGAGAAAA	in-frame	765	0.00169995	747	0.001746	x	<0.0001	1015	0.00244345	1072	0.0037751
